# Production of 130 diterpenoids by combinatorial biosynthesis in yeast

**DOI:** 10.1101/2023.03.24.534067

**Authors:** Ulschan Bathe, Jürgen Schmidt, Andrej Frolov, Alena Soboleva, Oliver Frank, Corinna Dawid, Alain Tissier

**Author notes:** Supporting information for this manuscript is provided at the end of the main text.

## Abstract

Diterpenoids form a diverse group of natural products, many of which are or could become pharmaceuticals or industrial chemicals. However, low concentration, presence in complex mixtures and challenging synthesis often limit their exploitation. The modular character of diterpene biosynthesis and the substrate flexibility of the enzymes involved make combinatorial biosynthesis a promising approach. Here, we report on the assembly in yeast of 130 diterpenoids by pairwise combinations of ten diterpene synthases producing (+)-copalyl diphosphate-derived backbones and four cytochrome P450 enzymes (CYPs); 80 of these diterpenoids have not yet been reported. The CYPs accepted the majority of substrates they were given but remained regioselective. Our results bode well for the systematic exploration of diterpenoid chemical space using combinatorial assembly in yeast.
