## Supplemental Table S3 for "Production of 130 diterpenoids by combinatorial biosynthesis in yeast"

### Sheet: Tabelle1
Table S3: High-resolution GC-MS data obtained from extracts of yeast strains expressing the core module and the given diTPS and CYPs. Diterpenoids were identified based on literature data, MS databases or NMR analysis. For some compounds, structures were suggested based on interpretation of mass fragments. The mass error was lower than 10 ppm. As yet not reported diterpenes are labeled with "NI".…
#	Class I diTPS	CYP	Sample ID	Compound ID	Compound name	Structure (suggestion)	Retention time (min)	Exact M+	Monoisotopic ion	Mass accuracy (ppm)	Peak area compared to the most abundant product (%)	Molecular formula	Identification (NIST, literature, NMR, etc.). When available, the number in brackets gives the refenrece number in the Supplementary Information.
001	RoMiS	-	7793_1	1	Abietatriene		25.549	270.233	270.235	-7.40097	3.16601	C20H30	(1)
002	RoMiS	-	7793_2	2	Miltiradiene		25.702	272.25	272.25	-1.10193	100	C20H32	(1)
003	RoMiS	RoCYP76AH22	7794_1	1	Abietatriene		25.548	270.233	270.235	-5.55073	6.02663	C20H30	(1)
004	RoMiS	RoCYP76AH22	7794_2	2	Miltiradiene		25.701	272.249	272.25	-5.50963	10.382	C20H32	(1)
005	RoMiS	RoCYP76AH22	7794_3	3	NI		28.536	358.231			2.42066		NI
006	RoMiS	RoCYP76AH22	7794_4	4	Ferruginol		28.899	286.229	286.23	-2.79496	22.494	C20H30O	(1)
007	RoMiS	RoCYP76AH22	7794_5	5	Hydroxyferruginol quinone		30.029	300.207	300.209	-6.66203	20.5382	C20H28O2	(1)
008	RoMiS	RoCYP76AH22	7794_6	6	11-Hydroxyferruginol		30.527	302.224	302.225	-2.64704	100	C20H30O2	(1)
009	RoMiS	SpCYP71BE52	7795_1	1	Abietatriene		25.5445	270.235	270.235	0	3.32018	C20H30	(1)
010	RoMiS	SpCYP71BE52	7795_2	2	Miltiradiene		25.701	272.249	272.25	-3.67309	100	C20H32	(1)
011	RoMiS	SpCYP71BE52	7795_3	7	Miltiradien-2-one		28.497	286.227	286.23	-8.38487	5.91273	C20H30O	NI
012	RoMiS	SpCYP71BE52	7795_4	8	Miltiradien-2-ol		29.4545	288.243	288.245	-6.59161	7.42879	C20H32O	NI
013	RoMiS	OsCYP76M8	7796_1	1	Abietatriene		25.5455	270.233	270.235	-6.29083	6.28696	C20H30	(1)
014	RoMiS	OsCYP76M8	7796_2	2	Miltiradiene		25.699	272.25	272.25	-1.46924	14.6987	C20H32	(1)
015	RoMiS	OsCYP76M8	7796_3	9	Abietatrien-6-one		27.092	284.213	284.214	-4.92587	3.45428	C20H28O	Huffmann, Gibbs, 1974, J. Org. Chem (15)
016	RoMiS	OsCYP76M8	7796_4	10	NI		27.721	284.214	284.214	-1.05554	10.9686	C20H28O	NI
017	RoMiS	OsCYP76M8	7796_5	11	Abietatrien-11-ol		27.9	286.229	286.23	-3.14433	100	C20H30O	this study, HR-MS interpretation; NMR available in the literature (Zhao et al., Abietane diterpenoids from Caryopteris incana (Thunb.) Miq. Organic & biomolecular chemistry 14, 3510-3520 (2016)) , but no EI-MS data available (16)
018	RoMiS	OsCYP76M8	7796_6	12	NI		28.176	288.246	288.245	1.38771	56.8229	C20H32O	NI
019	RoMiS	OsCYP76M8	7796_7	13	NI		28.595	284.212	284.214	-7.74065	10.0974	C20H28O	NI
020	RoMiS	OsCYP76M8	7796_8	14	NI		29.822	302.225	302.225	1.98528	36.5655	C20H30O2	NI
021	RoMiS	OsCYP76M8	7796_9	15	NI		30.152	304.242	304.24	6.57375	16.1543	C20H32O2	NI
022	RoMiS	OsCYP76M8	7796_10	16	NI		30.6095	302.222	302.225	-8.60287	3.53712	C20H30O2	NI
023	RoMiS	PsCYP720B4	7797_1	2	Miltiradiene		25.699	272.249	272.25	-5.87694	100	C20H32	(1)
024	RoMiS	PsCYP720B4	7797_2	17	Miltiradien-18-al		28.498	286.228	286.23	-5.58992	81.5207	C20H30O	NI
025	RoMiS	PsCYP720B4	7797_3	18	Miltiradien-18-ol		29.454	288.247	288.245	4.51005	82.7957	C20H32O	(3)
026	RoMiS	PsCYP720B4	7797_4	19	Miltiradienic-18-acid		30.3255	302.223	302.225	-6.28672	69.7938	C20H30O2	described in the literature, but no EI-MS data available (Forman, et al, Hamberger, 2017, Molecules) (17)
027	OmTPS3	-	7798_1	20	Trans-biformene		24.947	272.25	272.25	-1.46924	100	C20H32	https://webbook.nist.gov/
028	OmTPS3	RoCYP76AH22	7799_1	20	Trans-biformene		24.951	272.25	272.25	-2.93847	100	C20H32	https://webbook.nist.gov/
029	OmTPS3	SpCYP71BE52	7800_1	20	Trans-biformene		24.948	272.249	272.25	-5.50963	100	C20H32	https://webbook.nist.gov/
030	OmTPS3	OsCYP76M8	7801_1	20	Trans-biformene		24.946	272.25	272.25	-2.20385	100	C20H32	https://webbook.nist.gov/
031	OmTPS3	OsCYP76M8	7801_2	21	6,7-Dehydro-biformene		25.2605	270.233	270.235	-5.55073	6.37813	C20H30	NI. The presence of the 6-7 double is infered from the oxidation pattern of OsCYP76M8. Furthermore, compound 105 has a double bond at the same position
032	OmTPS3	OsCYP76M8	7801_3	22	Biformen-6-ol		27.226	288.244	288.245	-3.46927	12.1924	C20H32O	NI
033	OmTPS3	OsCYP76M8	7801_4	23	Biformen-7-ol (Raimonol)		28.116	288.245	288.245	-1.38771	45.6883	C20H32O	this study, HR-MS interpretation, EI-MS available in Noma et al, Kawashima, 1982, Phytochemistry (18)
034	OmTPS3	OsCYP76M8	7801_5	24	Biformen-6,7-diol		30.705	304.239	304.24	-3.28688	8.81922	C20H32O2	mentioned in the literature, but no EI-MS data available (Xu, et al, Ma, 2011, Fitoterapia) (19)
035	OmTPS3	PsCYP720B4	7802_1	20	Trans-biformene		24.947	272.249	272.25	-5.14232	100	C20H32	https://webbook.nist.gov/
036	OmTPS3	PsCYP720B4	7802_2	25	Trans-biformen-18-al		27.7	286.23	286.23	-0.34937	13.9379	C20H30O	similar to Popova, et al, Bankova, 2010, J Agr. F Chem (20)
037	OmTPS3	PsCYP720B4	7802_3	26	Trans-biformen-18-ol		28.119	288.245	288.245	-2.77541	98.7982	C20H32O	NI
038	IrKSL6	-	7168_1	27	Isopimara-7,15-diene		24.735	272.249	272.25	-3.67309	100	C20H32	Mafu et al, Peters, 2016, PNAS (21)
039	IrKSL6	RoCYP76AH22	7170_1	27	Isopimara-7,15-diene		24.737	272.25	272.25	-3.30578	100	C20H32	Mafu et al, Peters, 2016, PNAS (21)
040	IrKSL6	RoCYP76AH22	7170_2	28	Isopimara-7,15-dien-12-ol		26.375	288.243	288.245	-7.28546	1.34582	C20H32O	NI
041	IrKSL6	RoCYP76AH22	7170_3	29	Isopimara-7,15-dien-11,12-diol		28.6975	304.238	304.24	-7.55982	1.12953	C20H32O2	NI
042	IrKSL6	SpCYP71BE52	7803_1	27	Isopimara-7,15-diene		24.741	272.249	272.25	-4.0404	100	C20H32	Mafu et al, Peters, 2016, PNAS (21)
043	IrKSL6	SpCYP71BE52	7803_2	30	Isopimara-7,15-dien-2-ol		27.819	288.245	288.245	-2.77541	11.1676	C20H32O	this study, HR-MS intepretation
044	IrKSL6	SpCYP71BE52	7803_3	31	NI		31.0475	304.237	304.24	-9.53194	3.17602	C20H32O2	NI. Hypothetical structure proposed based on the similarity of CYP71BE52 with CYP71D381, another C2 oxidase from Coleus forskohlii, which can also oxidize at position 19 (22)
045	IrKSL6	OsCYP76M8	7804_1	27	Isopimara-7,15-diene		24.7335	272.248	272.25	-7.34618	5.8386	C20H32	Mafu et al, Peters, 2016, PNAS (21)
046	IrKSL6	OsCYP76M8	7804_2	32	Isopimara-7,15-dien-6-ol		27.177	288.246	288.245	1.04078	100	C20H32O	NI. similar to Wang et al, Peters, 2012, JBC (23) where it is described with syn-pimaradiene
047	IrKSL6	OsCYP76M8	7804_3	33	NI		28.5895	304.238	304.24	-6.57375	2.74942	C20H32O2	NI
048	IrKSL6	OsCYP76M8	7804_4	34	Isopimara-7,15-dien-6-one		29.161	286.231	286.23	4.54181	10.0179	C20H30O	NI. similar to Chernenko et al, Gatilov, 1991, Chemistry of Natural Compounds (24)
049	IrKSL6	OsCYP76M8	7804_5	35	NI		29.7605	304.241	304.24	2.6295	4.43224	C20H32O2	NI
050	IrKSL6	PsCYP720B4	7805_1	27	Isopimara-7,15-diene		24.734	272.249	272.25	-4.40771	69.2407	C20H32	Mafu et al, Peters, 2016, PNAS (21)
051	IrKSL6	PsCYP720B4	7805_2	36	Isopimara-7,15-dien-18-al		27.697	286.229	286.23	-3.14433	100	C20H30O	similar to Piovano et al, Pascard, 1988, Phytochemistry (25)
052	IrTPS2	-	7175_1	37	Nezukol		26.512	290.26	290.261	-3.78969	100	C20H34O	Pelot, et al, Zerbe, 2017, PLoS ONE (26)
053	IrTPS2	RoCYP76AH22	7177_1	37	Nezukol		26.509	290.26	290.261	-3.10066	62.8634	C20H34O	Pelot, et al, Zerbe, 2017, PLoS ONE (26)
054	IrTPS2	RoCYP76AH22	7177_2	38	8-Hydroxy - sandaracopima- 15-en-11-one		28.175	304.239	304.24	-3.61556	100	C20H32O2	this study, NMR, HR-MS interpretation, Bohlmann, Zdero, 1982, Phytochemistry (27)
055	IrTPS2	RoCYP76AH22	7177_3	39	11,12-Dehydro-nezukol		29.17	288.245	288.245	-0.693853	15.8554	C20H32O	NI. Hypthetical structure, the position of the double bond is uncertain, but suggested based on the regioselectivity of CYP76AH22
056	IrTPS2	RoCYP76AH22	7177_4	40	12-Hydroxy-nezukol-11-one		30.381	320.236	320.235	3.74725	2.86529	C20H32O3	NI. similar to Bohlmann et al, Zdero, 1973, Chemische Berichte (28)
057	IrTPS2	RoCYP76AH22	7177_5	41	11-Hydroxy-nezukol-12-one		30.533	320.233	320.235	-7.80676		C20H32O3	NI. similar to Bohlmann et al, Zdero, 1973, Chemische Berichte (28)
058	IrTPS2	RoCYP76AH22	7177_6	42	7-Hydroxy-nezukol-12-one		31.098	320.235	320.235	-0.936812	1.50587	C20H32O3	NI. similar to Bohlmann et al, Zdero, 1973, Chemische Berichte (28)
059	IrTPS2	RoCYP76AH22	7177_7	43	NI		31.3075	304.24	304.24	0	1.37042	C20H32O2	NI. Hypothetical structure; the mass of 304 is possible with a C-C double bond (see 89) and one hydroxylation on nezukol.
060	IrTPS2	SpCYP71BE52	7806_1	37	Nezukol		26.507	290.26	290.261	-2.75614	100	C20H34O	Pelot, et al, Zerbe, 2017, PLoS ONE (26)
061	IrTPS2	OsCYP76M8	7807_1	44	6,7-Dehydro-nezukol		24.8365	288.243	288.245	-7.28546	8.91059	C20H32O	NI
062	IrTPS2	OsCYP76M8	7807_2	37	Nezukol		26.507	290.261	290.261	-1.03355	100	C20H34O	Pelot, et al, Zerbe, 2017, PLoS ONE (26)
063	IrTPS2	OsCYP76M8	7807_3	45	Nezukol-6-one		28.194	304.24	304.24	0.328688	68.5466	C20H32O2	NI. similar to Bohlmann et al, Zdero, 1973, Chemische Berichte (28)
064	IrTPS2	OsCYP76M8	7807_4	46	Nezukol-6-ol		29.0535	291,2313 (most likely a fragment )	306.256		45.4317	C20H34O2	NI. similar to Bohlmann et al, Zdero, 1973, Chemische Berichte (28)
065	IrTPS2	OsCYP76M8	7807_5	47	NI		31.83	307,2249 (most likely a fragment)	322,2508		12.9716	C20H34O3	NI
066	IrTPS2	PsCYP720B4	7808_1	37	Nezukol		26.51	290.261	290.261	1.37807	100	C20H34O	Pelot, et al, Zerbe, 2017, PLoS ONE (26)
067	MsTPS1	-	7809_1	48	Sandaracopimara-8(14),15-diene		24.323	272.25	272.25	-0.734618	100	C20H32	Tasnim, et al, Mattsson, 2020, Plants (29)
068	MsTPS1	-	7809_2	49	NI		24.727	272.249	272.25	-4.40771	4.1065	C20H32	NI
069	MsTPS1	RoCYP76AH22	7810_1	48	Sandaracopimara-8(14),15-diene		24.321	272.25	272.25	0	100	C20H32	Tasnim, et al, Mattsson, 2020, Plants (29)
070	MsTPS1	RoCYP76AH22	7810_2	49	NI		24.726	272.249	272.25	-4.40771	4.53043	C20H32	NI
071	MsTPS1	RoCYP76AH22	7810_3	50	Sandaracopimara-8(14),15-dien-12-ol		26.5065	288.244	288.245	-3.12234	22.8559	C20H32O	NI
072	MsTPS1	SpCYP71BE52	7811_1	48	Sandaracopimara-8(14),15-diene		24.324	272.249	272.25	-4.0404	100	C20H32	Tasnim, et al, Mattsson, 2020, Plants (29)
073	MsTPS1	SpCYP71BE52	7811_2	49	NI		24.733	272.25	272.25	-2.93847	7.62766	C20H32	NI
074	MsTPS1	SpCYP71BE52	7811_3	51	Sandaracopimara-8(14),15-dien-2-ol		27.432	288.244	288.245	-5.2039	4.81887	C20H32O	Nagashima, et al, Asakawa, 2003, Phytochemistry (30), this study, HR-MS interpretation
075	MsTPS1	OsCYP76M8	7812_1	48	Sandaracopimara-8(14),15-diene		24.327	272.249	272.25	-6.61156	21.3532	C20H32	Tasnim, et al, Mattsson, 2020, Plants (29)
076	MsTPS1	OsCYP76M8	7812_2	52	Sandaracopimara-8(14),15-dien-9-ol		26.319	288.243	288.245	-8.32624	49.9192	C20H32O	Wang et al, Peters, 2012, JBC (23)
077	MsTPS1	OsCYP76M8	7812_3	53	Sandaracopimara-8(14),15-dien-6-one		28.405	286.228	286.23	-4.19244	100	C20H30O	NI
078	MsTPS1	PsCYP720B4	7813_1	48	Sandaracopimara-8(14),15-diene		24.3215	272.252	272.25	4.40771	15.6217	C20H32	Tasnim, et al, Mattsson, 2020, Plants (29)
079	MsTPS1	PsCYP720B4	7813_2	54	Sandaracopimara-8(14),15-dien-18-al		27.233	286.23	286.23	2.09622	100	C20H30O	NIST library
080	PaLAS	-	7824_1	48	Sandaracopimara-8(14),15-diene		24.313	272.25	272.25	-0.734618	3.55077	C20H32	Tasnim, et al, Mattsson, 2020, Plants (29)
081	PaLAS	-	7824_2	55	NI		24.985	272.249	272.25	-4.40771	7.79791	C20H32	NI
082	PaLAS	-	7824_3	56	Levopimaradiene		25.077	272.25	272.25	-1.46924	29.2011	C20H32	Ro, Bohlmann, 2006, Phytochemistry (31)
083	PaLAS	-	7824_4	57	Palustradiene		25.636	272.248	272.25	-9.55003	2.60576	C20H32	Ro, Bohlmann, 2006, Phytochemistry (31)
084	PaLAS	-	7824_5	58	Abietadiene		25.9	272.249	272.25	-4.0404	100	C20H32	Ro, Bohlmann, 2006, Phytochemistry (31)
085	PaLAS	-	7824_6	59	NI		26.267	272.25	272.25	-3.30578	30.5777	C20H32	NI
086	PaLAS	-	7824_7	60	NI		26.578	290.26	290.261	-4.82325	14.7284	C20H34O	NI
087	PaLAS	-	7824_8	61	Neoabietadiene		26.767	272.249	272.25	-4.0404	22.3412	C20H32	Ro, Bohlmann, 2006, Phytochemistry (31)
088	PaLAS	-	7824_9	62	NI		27.342	272.25	272.25	-2.20385	57.5501	C20H32	NI
089	PaLAS	-	7824_10	64	NI		27.506	272.25	272.25	-1.83654	1.41278	C20H32	NI
090	PaLAS	RoCYP76AH22	7825_1	48	Sandaracopimara-8(14),15-diene		24.3205	272.249	272.25	-4.0404	4.53611	C20H32	Tasnim, et al, Mattsson, 2020, Plants (29)
091	PaLAS	RoCYP76AH22	7825_2	65	NI		24.853	288.246	288.245	1.04078	8.72158	C20H32O	NI
092	PaLAS	RoCYP76AH22	7825_3	55	NI		24.9835	272.25	272.25	-0.367309	6.61708	C20H32	NI
093	PaLAS	RoCYP76AH22	7825_4	56	Levopimaradiene		25.078	272.25	272.25	-2.57116	25.0575	C20H32	Ro, Bohlmann, 2006, Phytochemistry (31)
094	PaLAS	-	7825_5	57	Palustradiene		25.642	272.248	272.25	-6.97887	1.54564	C20H32	Ro, Bohlmann, 2006, Phytochemistry (31)
095	PaLAS	RoCYP76AH22	7825_6	58	Abietadiene		25.899	272.25	272.25	-1.10193	100	C20H32	Ro, Bohlmann, 2006, Phytochemistry (31)
096	PaLAS	RoCYP76AH22	7825_7	59	NI		26.2705	272.251	272.25	1.46924	8.60463	C20H32	NI
097	PaLAS	RoCYP76AH22	7825_8	60	NI		26.577	290.261	290.261	0	7.19108	C20H34O	NI
098	PaLAS	RoCYP76AH22	7825_9	61	Neoabietadiene		26.765	272.25	272.25	-2.20385	18.2594	C20H32	Ro, Bohlmann, 2006, Phytochemistry (31)
099	PaLAS	RoCYP76AH22	7825_10	62	NI		27.338	272.25	272.25	-2.57116	3.02109	C20H32	NI
100	PaLAS	RoCYP76AH22	7825_11	64	NI		27.501	272.25	272.25	-0.734618	59.049	C20H32	NI
101	PaLAS	RoCYP76AH22	7825_12	66	NI		27.8805	286.229	286.23	-2.09622	2.91089	C20H30O	NI
102	PaLAS	RoCYP76AH22	7825_13	67	NI		27.973	288.244	288.245	-3.12234	5.18953	C20H32O	NI
103	PaLAS	RoCYP76AH22	7825_14	68	NI		28.336	288.243	288.245	-8.32624	3.02109	C20H32O	NI
103A	PaLAS	RoCYP76AH22	7825_22	129	NI		28.58	284.214	284.214	-0.7	6	C20H28O	NI
104	PaLAS	RoCYP76AH22	7825_15	69	NI		28.7105	288.244	288.245	-3.46927	5.59974	C20H32O	NI
104A	PaLAS	RoCYP76AH22	7825_23	130	NI		29.33	302.224	302.225	-2.98	3	C20H30O2	NI
105	PaLAS	RoCYP76AH22	7825_16	70	NI		29.5705	288.245	288.245	-1.04078	8.20547	C20H32O	NI
106	PaLAS	RoCYP76AH22	7825_17	71	NI		30.2045	304.241	304.24	2.30081	4.94908	C20H32O2	NI
107	PaLAS	RoCYP76AH22	7825_18	72	NI		30.8805	304.24	304.24	-1.64344	5.21308	C20H32O2	NI
108	PaLAS	RoCYP76AH22	7825_19	73	NI		31.1	302.225	302.225	2.64704	2.37676	C20H30O2	NI
109	PaLAS	SpCYP71BE52	7826_1	48	Sandaracopimara-8(14),15-diene		24.322	272.248	272.25	-8.44811	2.92373	C20H32	Tasnim, et al, Mattsson, 2020, Plants (29)
110	PaLAS	SpCYP71BE52	7826_2	55	NI		24.984	272.25	272.25	-3.30578	5.18354	C20H32	NI
111	PaLAS	SpCYP71BE52	7826_3	56	Levopimaradiene		25.0775	272.251	272.25	0.734618	16.4546	C20H32	Ro, Bohlmann, 2006, Phytochemistry (31)
112	PaLAS	SpCYP71BE52	7826_4	58	Abietadiene		25.899	272.25	272.25	-0.734618	100	C20H32	Ro, Bohlmann, 2006, Phytochemistry (31)
113	PaLAS	SpCYP71BE52	7826_5	59	NI		26.2555	272.249	272.25	-4.0404	11.44	C20H32	NI
114	PaLAS	SpCYP71BE52	7826_6	60	NI		26.5815	290.26	290.261	-3.44518	9.50367	C20H34O	NI
115	PaLAS	SpCYP71BE52	7826_7	61	Neoabietadiene		26.763	272.25	272.25	-0.367309	15.2179	C20H32	Ro, Bohlmann, 2006, Phytochemistry (31)
116	PaLAS	SpCYP71BE52	7826_8	62	NI		27.3355	272.25	272.25	-0.367309	31.2141	C20H32	NI
117	PaLAS	SpCYP71BE52	7826_9	64	NI		27.502	272.25	272.25	-2.93847	32.7989	C20H32	NI
118	PaLAS	SpCYP71BE52	7826_10	74	Abietadien-2-ol		28.841	288.245	288.245	-2.42849	30.7891	C20H32O	NI. Hypothetical structure based on thehydroxylation pattern of SpCYP71BE52
119	PaLAS	SpCYP71BE52	7826_11	75	Abietadien-2-one		30.209	286.229	286.23	-2.79496	13.7587	C20H30O	NI. Hypothetical structure based on thehydroxylation pattern of SpCYP71BE52
120	PaLAS	OsCYP76M8	7827_1	56	Levopimaradiene		25.077	272.249	272.25	-5.87694	19.1669	C20H32	Ro, Bohlmann, 2006, Phytochemistry (31)
121	PaLAS	OsCYP76M8	7827_2	1	Abietatriene		25.547	270.235	270.235	-0.740097	12.4719	C20H30	(1)
122	PaLAS	OsCYP76M8	7827_3	58	Abietadiene		25.899	272.25	272.25	-0.367309	100	C20H32	Ro, Bohlmann, 2006, Phytochemistry (31)
123	PaLAS	OsCYP76M8	7827_4	60	NI		26.58	290.262	290.261	2.75614	12.215	C20H34O	NI
124	PaLAS	OsCYP76M8	7827_5	61	Neoabietadiene		26.7655	272.25	272.25	0	11.7572	C20H32	Ro, Bohlmann, 2006, Phytochemistry (31)
125	PaLAS	OsCYP76M8	7827_6	62	NI		27.3355	272.251	272.25	2.57116	20.2145	C20H32	NI
126	PaLAS	OsCYP76M8	7827_7	63	Abietadien-6-one		27.4965	286.228	286.23	-5.24055	56.1704	C20H30O	NI
127	PaLAS	OsCYP76M8	7827_8	76	NI		29.0645	306.255	306.256	-3.91829	12.7863	C20H34O2	NI
128	PaLAS	OsCYP76M8	7827_9	77	Abietadien-9,11-diol		29.729	304.238	304.24	-6.57375	22.5371	C20H32O2	this study, EI-MS interpretation
129	PaLAS	PsCYP720B4	7828_1	55	NI		24.988	272.25	272.25	-2.93847	4.6286	C20H32	NI
130	PaLAS	PsCYP720B4	7828_2	56	Levopimaradiene		25.077	272.249	272.25	-5.50963	18.0079	C20H32	Ro, Bohlmann, 2006, Phytochemistry (31)
131	PaLAS	PsCYP720B4	7828_3	58	Abietadiene		25.9	272.249	272.25	-4.0404	94.9964	C20H32	Ro, Bohlmann, 2006, Phytochemistry (31)
132	PaLAS	PsCYP720B4	7828_4	59	NI		26.2555	272.249	272.25	-4.0404	26.0607	C20H32	NI
133	PaLAS	PsCYP720B4	7828_5	60	NI		26.5805	290.259	290.261	-7.9239	11.9893	C20H34O	NI
134	PaLAS	PsCYP720B4	7828_6	61	Neoabietadiene		26.767	272.25	272.25	-3.30578	16.4111	C20H32	Ro, Bohlmann, 2006, Phytochemistry (31)
135	PaLAS	PsCYP720B4	7828_7	62	NI		27.332	272.248	272.25	-7.71349	51.0064	C20H32	NI
136	PaLAS	PsCYP720B4	7828_8	64	NI		27.501	272.249	272.25	-5.14232	100	C20H32	NI
137	PaLAS	PsCYP720B4	7828_9	78	18-Acetoxyabieta-7,13-diene		30.514	330.254	330.256	-4.54193	95.2155	C22H34O2	NIST database, this study, EI-MS interpretation
138	PaLAS	PsCYP720B4	7828_10	79	NI		31.05	330.255	330.256	-2.72516	1.38838	C22H34O2	NI
139	PaLAS	PsCYP720B4	7828_11	80	NI		31.7645	315,2319 (might be a fragment)	330.256		7.75507	C22H34O2	NI
140	PaLAS	PsCYP720B4	7828_12	81	NI		31.867	330.254	330.256	-6.05591	31.4918	C22H34O2	NI
141	PaLAS	PsCYP720B4	7828_13	82	NI		32.066	330.255	330.256	-3.93634	8.5843	C22H34O2	NI
142	SmCPSKSL1	-	7829_1	83	Labda-7,13E-dien-15-ol		29.614	257,2262 (most likely a fragment)	290.261		100	C20H34O	Mafu et al, Peters, 2011, Chembiochem (10)
143	SmCPSKSL1	RoCYP76AH22	7830_1	83	Labda-7,13E-dien-15-ol		29.611	257,2272 (might be a fragment)	290.261		100	C20H34O	Mafu et al, Peters, 2011, Chembiochem (10)
144	SmCPSKSL1	SpCYP71BE52	7831_1	83	Labda-7,13E-dien-15-ol		29.606	257,2253 (might be a fragment)	290.261		100	C20H34O	Mafu et al, Peters, 2011, Chembiochem (10)
145	SmCPSKSL1	OsCYP76M8	7832_1	83	Labda-7,13E-dien-15-ol		29.6165	257,2250 (might be a fragment)	290.261		100	C20H34O	Mafu et al, Peters, 2011, Chembiochem (10)
146	SmCPSKSL1	PsCYP720B4	7833_1	83	Labda-7,13E-dien-15-ol		29.6165	257,2250 (might be a fragment)	290.261		100	C20H34O	Mafu et al, Peters, 2011, Chembiochem (10)
147	AbCAS	-	7834_1	84	Cis-abienol		26.725	290.261	290.261	-1.37807	100	C20H34O	Sallaud et al, Tissier, 2012, Plant J (32); Zerbe et al, Bohlmann, 2012, J Biol Chem (11)
148	AbCAS	RoCYP76AH22	7835_1	84	Cis-abienol		26.719	290.261	290.261	-0.689035	100	C20H34O	Sallaud et al, Tissier, 2012, Plant J (32); Zerbe et al, Bohlmann, 2012, J Biol Chem (11)
149	AbCAS	RoCYP76AH22	7835_2	85	NI		27.949	192,187 (might be a fragment)			7.08975		NI
150	AbCAS	RoCYP76AH22	7835_3	86	NI		28.0945	304.238	304.24	-8.87457	4.28323	C20H32O2	NI
151	AbCAS	RoCYP76AH22	7835_4	87	NI		30.4975	288.244	288.245	-5.55083	4.67783	C20H32O	NI
152	AbCAS	SpCYP71BE52	7836_1	84	Cis-abienol		26.714	290.26	290.261	-3.78969	100	C20H34O	Sallaud et al, Tissier, 2012, Plant J (32); Zerbe et al, Bohlmann, 2012, J Biol Chem (11)
153	AbCAS	OsCYP76M8	7837_1	84	Cis-abienol		26.72	290.262	290.261	2.41162	100	C20H34O	Sallaud et al, Tissier, 2012, Plant J (32); Zerbe et al, Bohlmann, 2012, J Biol Chem (11)
154	AbCAS	PsCYP720B4	7838_1	84	Cis-abienol		26.719	290.261	290.261	-1.03355	100	C20H34O	Sallaud et al, Tissier, 2012, Plant J (32); Zerbe et al, Bohlmann, 2012, J Biol Chem (11)
155	AbCAS	PsCYP720B4	7838_2	88	18-Hydroxy-abienol		29.4765	306.256	306.256	-0.653049	89	C20H34O2	this study, HR-MS interpretation
156	AbCAS	PsCYP720B4	7838_3	89	NI		30.118	288.245	288.245	-2.77541	17	C20H32O	NI
157	PbPIM	-	7967_1	90	Pimara-8(14),15-diene		24.073	272.249	272.25	-5.50963	100	C20H32	Hall et al, Bohlmann, 2013, Plant Physiol (4)
158	PbPIM	RoCYP76AH22	7968_1	90	Pimara-8(14),15-diene		24.074	272.248	272.25	-7.34618	100	C20H32	Hall et al, Bohlmann, 2013, Plant Physiol (4)
159	PbPIM	RoCYP76AH22	7968_2	91	Pimara-8(14),15-dien-7-ol		26.295	288.246	288.245	1.73463	28.945	C20H32O	similar to Wang et al, Peters, 2012, JBC (23)
160	PbPIM	SpCYP71BE52	7969_1	90	Pimara-8(14),15-diene		24.0735	272.248	272.25	-6.97887	32.8772	C20H32	Hall et al, Bohlmann, 2013, Plant Physiol (4)
161	PbPIM	SpCYP71BE52	7969_2	92	Pimara-8(14),15-dien-2-ol		27.205	288.245	288.245	-1.38771	100	C20H32O	this study, HR-MS interpretation
162	PbPIM	SpCYP71BE52	7969_3	93	Pimara-8(14),15-dien-2-one		30.469	286.228	286.23	-5.58992	14.6747	C20H30O	Nagashima, et al, Asakawa, 2003, Phytochemistry (30)
163	PbPIM	OsCYP76M8	7970_1	90	Pimara-8(14),15-diene		24.072	272.248	272.25	-7.71349	13.6878	C20H32	Hall et al, Bohlmann, 2013, Plant Physiol (4)
164	PbPIM	OsCYP76M8	7970_2	94	Pimara-8(14),15-dien-9-ol		26.1	288.244	288.245	-4.51005	19.8717	C20H32O	Wang et al, Peters, 2012, JBC (23)
165	PbPIM	OsCYP76M8	7970_3	95	9-Hydroxy-pimara-8(14),15-dien-7-one		29.206	302.225	302.225	0.33088	100	C20H30O2	Chang et al, Kuo, 2005, Chem Pharm Bull (33)
166	PbPIM	PsCYP720B4	7971_1	96	Pimara-8(14),15-dien-18-al		27.0105	286.23	286.23	0	23.0525	C20H30O	NIST library
167	PbPIM	PsCYP720B4	7971_2	97	18-Acetoxypimara-8(14),15-diene		29.062	330.33	330.256		50.0078	C22H34O2	NI
168	PbPIM	PsCYP720B4	7971_3	80	NI		31.778	333,2406 (might be a fragment)			100		NI
169	GbLPS	-	7972_1	56	Levopimaradiene		25.078	272.25	272.25	-2.93847	100	C20H32	Ro, Bohlmann, 2006, Phytochemistry (31)
170	GbLPS	-	7972_2	1	Abietatriene		25.535	270.235	270.235	0.370049	5.89695	C20H30	(1)
171	GbLPS	-	7972_3	4	Ferruginol		28.8725	286.229	286.23	-1.39748	1.77029	C20H30O	(1)
172	GbLPS	RoCYP76AH22	7973_1	56	Levopimaradiene		25.077	272.249	272.25	-5.14232	100	C20H32	Ro, Bohlmann, 2006, Phytochemistry (31)
173	GbLPS	RoCYP76AH22	7973_2	1	Abietatriene		25.54	270.233	270.235	-4.81063	42.1085	C20H30	(1)
174	GbLPS	RoCYP76AH22	7973_3	98	Levopimaradien-11-ol		28.5825	288.243	288.245	-8.32624	1.48359	C20H32O	NI
175	GbLPS	RoCYP76AH22	7973_4	4	Ferruginol		28.8855	286.229	286.23	-3.84307	10.9429	C20H30O	(1)
176	GbLPS	RoCYP76AH22	7973_5	5	Hydroxyferruginol quinone		30.028	300.208	300.209	-3.99722	6.99872	C20H28O2	(1)
177	GbLPS	RoCYP76AH22	7973_6	99	12-Hydroxy-levopimaradien-7-one		30.234	302.225	302.225	0	1.40038	C20H30O2	NI
178	GbLPS	RoCYP76AH22	7973_7	6	11-Hydroxyferruginol		30.522	302.223	302.225	-5.95584	8.6589	C20H30O2	(1), HR-MS interpretation
179	GbLPS	RoCYP76AH22	7973_8	100	Levopimaradien-11,12-diol		31.0915	304.239	304.24	-5.259	2.15384	C20H32O2	NI
180	GbLPS	RoCYP76AH22	7973_9	101	Levopimaradien-7,12-diol		31.462	304.239	304.24	-3.61556	2.9908	C20H32O2	NI
181	GbLPS	SpCYP71BE52	7974_1	56	Levopimaradiene		25.073	272.249	272.25	-3.67309	100	C20H32	Ro, Bohlmann, 2006, Phytochemistry (31)
182	GbLPS	SpCYP71BE52	7974_2	1	Abietatriene		25.536	270.233	270.235	-7.40097	10.8538	C20H30	(1)
183	GbLPS	SpCYP71BE52	7974_3	102	Levopimaradien-2-ol		28.107	288.245	288.245	-1.04078	23.9805	C20H32O	NI
184	GbLPS	SpCYP71BE52	7974_4	103	Abietatrien-2-ol		28.462	286.232	286.23	6.63803	7.49708	C20H30O	Similar to Ulubelen and Topcu, 1992, Phytochemistry (34)
185	GbLPS	SpCYP71BE52	7974_5	4	Ferruginol		28.878	286.228	286.23	-7.68613	3.25162	C20H30O	(1)
186	GbLPS	SpCYP71BE52	7974_6	104	NI		30.3655	304.237	304.24	-9.53194	3.69729	C20H32O2	NI
187	GbLPS	OsCYP76M8	7975_1	56	Levopimaradiene		25.077	272.248	272.25	-7.71349	20.7	C20H32	Ro, Bohlmann, 2006, Phytochemistry (31)
188	GbLPS	OsCYP76M8	7975_2	105	6,7-Dehydro-abietatriene		25.33	268.217	268.219	-9.32074	10.5902	C20H28	Geiwiz and Haslinger, 1995, Helvetica Chimica Acta (35)
189	GbLPS	OsCYP76M8	7975_3	1	Abietatriene		25.54	270.233	270.235	-6.29083	66.2704	C20H30	(1)
190	GbLPS	OsCYP76M8	7975_4	9	Abietatrien-6-one		27.086	284.212	284.214	-5.98141	5.14995	C20H28O	Huffmann, Gibbs, 1974, J. Org. Chem (15)
191	GbLPS	OsCYP76M8	7975_5	10	NI		27.715	284.213	284.214	-4.57402	30.2417	C20H28O	NI
192	GbLPS	OsCYP76M8	7975_6	11	Abietatrien-11-ol		27.896	286.228	286.23	-4.19244	100	C20H30O	this study, HR-MS interpretation; mentioned in the literature (16), but no EI-MS data available
193	GbLPS	OsCYP76M8	7975_7	13	NI		28.589	284.214	284.214	-1.75924	14.7796	C20H28O	NI
194	GbLPS	OsCYP76M8	7975_8	14	NI		29.821	302.222	302.225	-7.27935	24.8851	C20H30O2	NI
195	GbLPS	PsCYP720B4	7976_1	56	Levopimaradiene		25.081	272.249	272.25	-5.14232	49.7959	C20H32	Ro, Bohlmann, 2006, Phytochemistry (31)
196	GbLPS	PsCYP720B4	7976_2	1	Abietatriene		25.546	270.235	270.235	-0.740097	7.98731	C20H30	(1)
197	GbLPS	PsCYP720B4	7976_3	106	Levopimaradien-18-al		27.908	286.228	286.23	-5.58992	67.3509	C20H30O	NIST library
198	GbLPS	PsCYP720B4	7976_4	107	Abietatrien-18-al		28.259	284.212	284.214	-5.27771	14.7618	C20H28O	mentioned in the literature, but no EI-MS data available (Hamberger, et al, Bohlmann, 2011, Plant Physiol (14)
199	GbLPS	PsCYP720B4	7976_5	108	Abietatrien-18-ol		29.373	286.229	286.23	-3.84307	18.1988	C20H30O	mentioned in the literature, but no EI-MS data available (Hamberger, et al, Bohlmann, 2011, Plant Physiol (14)
200	GbLPS	PsCYP720B4	7976_6	109	Levopimaric-18-acid		29.804	302.223	302.225	-4.9632	19.0675	C20H30O2	mentioned in the literature, but no EI-MS data available (Hamberger, et al, Bohlmann, 2011, Plant Physiol (14)
201	GbLPS	PsCYP720B4	7976_7	80	18-Acetoxylevopimaradiene		31.789	315,2306 (most likely a fragment)	330.256		64.9461	C22H34O2	NI

### Sheet: Sheet1
7380
Copalol
m/z	Abundance
81.0696	100
95.0852	86.7
93.0696	51.86
109.101	48.45
79.0539	47.99
67.054	45.31
137.132	42.22
107.085	41.15
91.054	38.53
121.101	36.44
69.0697	33.25
123.116	30.63
135.116	26.86
105.07	26.2
275.236	26.18
149.132	24.48
257.226	23.68
55.0544	23.41
77.0382	21.15
119.085	20.66
133.101	17.53
161.132	15.77
177.164	15.08
122.108	12.21
108.092	11.89
136.123	11.5
94.076	10.77
175.148	9.62
163.148	9.56
147.116	9.39
120.092	8.91
57.0702	8.52
106.076	8.31
82.0742	8.3
92.0606	7.89
65.0386	7.82
189.164	7.74
97.1004	7.46
96.0898	7.45
80.0601	7.41
134.108	7.14
148.124	6.98
150.138	6.33
187.148	5.94
124.122	5.77
53.0389	5.61
276.24	5.38
68.0602	5.2
83.0852	5.1
258.23	4.84
110.105	4.78
138.136	4.7
84.0563	4.69
131.085	4.67
205.158	4.55
117.07	4.37
145.101	4.34
179.143	4.25
83.0488	4.13
201.163	3.77
162.138	3.58
159.116	3.51
190.17	3.4
203.178	3.24
229.194	3.23
231.211	3.23
191.179	3.21
78.0446	3.13
230.201	3.13
173.132	3.1
272.249	3.05
202.171	3.01
192.186	2.91
176.154	2.87
193.158	2.87
204.186	2.66
97.0643	2.65
215.18	2.64
111.115	2.62
259.24	2.5
111.08	2.41
103.054	2.24
205.193	2.24
56.0599	2.22
178.167	2.22
245.226	2.16
115.053	2.09
71.0485	2.03
51.0229	1.83
243.209	1.75
188.154	1.74
164.153	1.71
217.193	1.64
220.182	1.6
66.0458	1.58
132.091	1.57
206.164	1.56
290.26	1.45
232.215	1.37
125.096	1.36
