## Supplemental Table S4 for "Production of 130 diterpenoids by combinatorial biosynthesis in yeast"

### Sheet: Tabelle1
Table S4: LC-MS data obtained from extracts of yeast strains expressing the given diTPS and CYPs. Diterpenoids were identified based on literature data, MS databases or NMR analysis. For some compounds, structures were suggested based on interpretation of mass fragments. The mass error was lower than 5 ppm. Mass fragmentation patterns are available in the Supplementary Figures. Green compound IDs…
#	Class I diTPS	CYP	Peak #	Compound ID	Compound name	Structure (suggestion)	Retention time (min)	Exact mass	Monoisotopic ion	Mass accuracy (ppm)	Peak area compared to the most abundant product (%)	Molecular formula	Identification (NIST, literature, NMR, etc.)
001	RoMiS	RoCYP76AH22	7794_7	110	Abietatrien-7,11,12-triol		16.78	M-H 317,2116	317,2115‬	0.315247	7.27367	C20H30O3	Scheler et al, Tissier, 2019, J. Agr. Food Chem.
002	RoMiS	RoCYP76AH22	7794_8	111	11,12-Dihydroxyabietatrien-7-one		17.54	M-H 315,1961	315,1958‬	0.951789	24.284	C20H28O3	Scheler et al, Tissier, 2019, J. Agr. Food Chem.
003	RoMiS	RoCYP76AH22	7794_9	112	7-Methoxy-abietatrien-11,12-diol		19.72	M-H 331,2271	331,2271‬‬	0	44	C21H32O3	Scheler et al, Tissier, 2019, J. Agr. Food Chem.
004	RoMiS	RoCYP76AH22	7794_10	6	11-Hydroxyferruginol		21.25	M-H 301,2167	301.217	0.331987	100	C20H30O2	Scheler et al, Tissier, 2016, Nat. Comm.
005	RoMiS	RoCYP76AH22	7794_11	5	Hydroxyferruginol quinone		21.41	M-H 299,2014	299,2009‬	1.67112	24	C20H28O2	Scheler et al, Tissier, 2016, Nat. Comm.
006	RoMiS	PsCYP720B4	7797_5	113	NI		18.01	M-H 317,2118	317.212	0.945741	8.9737	C20H30O3	NI
007	RoMiS	PsCYP720B4	7797_6	114	Dehydroabietic acid		19.51	M-H 299,2010	299,2009‬	0.334224	39.9289	C20H28O2	See interpretation of MSn mass fragmentation patterns
008	RoMiS	PsCYP720B4	7797_7	19	Miltiradienic-18-acid		20.81	M-H 301,2162	301.217	-1.32795	100	C20H30O2	See interpretation of MSn mass fragmentation patterns
008	RoMiS	PsCYP720B4	7797_8	115	NI		21.14	M-H 301,2166	301.217	0	25	C20H30O2	NI
009	OmTPS3	PsCYP720B4	7802_5	116	NI		16.82	M-H 317,2116	317.212	0.31	100	C20H30O3	NI
010	OmTPS3	PsCYP720B4	7802_4	117	Trans-communic-18-acid		20.13	M-H 301,2167	301.217	0.331987	57	C20H30O2	See interpretation of MSn mass fragmentation patterns
011	IrKSL6	SpCYP71BE52	7803_4	118			20.87	M-H 301,2167	301.217	0.327948	100	C20H30O2	NI
012	IrKSL6	PsCYP720B4	7805_3	119	Isopimaric-18-acid		20.87	M-H 301,2162	301.217	-1.32795	100	C20H30O2	See interpretation of MSn mass fragmentation patterns
013	IrTPS2	PsCYP720B4	7808_2	120	Nezukolic acid		18.29	M-H 319,2257	319.227	-4.38559	100	C20H32O3	this study, NMR + interpretation of MSn mass fragmentation patterns
014	MsTPS1	PsCYP720B4	7813_3	121	Sandaracopimaric-18-acid		20.89	M-H 301,2172	301.217	1.99192	100	C20H30O2	See interpretation of MSn mass fragmentation patterns
015	PaLAS	RoCYP76AH22	7825_20	122	NI		17.51	M-H 315,1955	315.196	-0.951789	59.6252	C20H28O3	See interpretation of MSn mass fragmentation patterns
016	PaLAS	RoCYP76AH22	7825_21	123	NI		18.2	M-H 333,2064	333,2064‬	0	100	C20H30O4	NI
019	PaLAS	PsCYP720B4	7828_14	124	NI		17.43	M-H 317,2113	317.212	-0.630494	26.2818	C20H30O3	NI
020	PaLAS	PsCYP720B4	7828_15	125	Abietic-18-acid		20.9	M-H 301,2164	301.217	-0.663974	100	C20H30O2	See interpretation of MSn mass fragmentation patterns
021	PbPIM	OsCYP76M8	7970_4	126	6,7,11-trihydroxy pimaradiene		17.43	M-H 319,2274	319.227	0.93977	100	C20H32O3	NI. See interpretation of MSn mass fragmentation patterns
022	PbPIM	PsCYP720B4	7971_4	127	Pimaric-18-acid		20.89	M-H 301,2165	301.217	-0.331987	100	C20H30O2	See interpretation of MSn mass fragmentation patterns
023	GbLPS	RoCYP76AH22	7973_10	111	11,12-Dihydroxyabietatrien-7-one		17.5	M-H 315,1957	315.196	-0.317263	100	C20H28O3	Scheler et al, Tissier, 2019, J. Agr. Food Chem.
024	GbLPS	RoCYP76AH22	7973_11	123	NI		18.2	M-H 333,2061	333,2064‬	-0.900343	49.4082	C20H30O4	NI
025	GbLPS	RoCYP76AH22	7973_12	112	7-Methoxy-abietatrien-11,12-diol		19.69	M-H 331,2270	331,2271‬‬	-0.301908	68.5382	C21H32O3	Scheler et al, Tissier, 2019, J. Agr. Food Chem.
026	GbLPS	RoCYP76AH22	7973_13	6	11-Hydroxyferruginol		21.22	M-H 301,2166	301.217	0	33.217	C20H30O2	Scheler et al, Tissier, 2016, Nat. Comm.
027	GbLPS	RoCYP76AH22	7973_14	5	Hydroxyferruginol quinone		21.38	M-H 299,2011	299,2009‬	0.668447	20.951	C20H28O2	Scheler et al, Tissier, 2016, Nat. Comm.
029	GbLPS	PsCYP720B4	7976_8	114	Dehydroabietic acid		19.48	M-H 299,2009	299,2009‬	0	62.5685	C20H28O2	See interpretation of MSn mass fragmentation patterns
030	GbLPS	PsCYP720B4	7976_9	128	Levopimaric-18-acid		20.85	M-H 301,2163	301.217	-0.995961	100	C20H30O2	See interpretation of MSn mass fragmentation patterns

### Sheet: Sheet1
7380
Copalol
m/z	Abundance
81.0696	100
95.0852	86.7
93.0696	51.86
109.101	48.45
79.0539	47.99
67.054	45.31
137.132	42.22
107.085	41.15
91.054	38.53
121.101	36.44
69.0697	33.25
123.116	30.63
135.116	26.86
105.07	26.2
275.236	26.18
149.132	24.48
257.226	23.68
55.0544	23.41
77.0382	21.15
119.085	20.66
133.101	17.53
161.132	15.77
177.164	15.08
122.108	12.21
108.092	11.89
136.123	11.5
94.076	10.77
175.148	9.62
163.148	9.56
147.116	9.39
120.092	8.91
57.0702	8.52
106.076	8.31
82.0742	8.3
92.0606	7.89
65.0386	7.82
189.164	7.74
97.1004	7.46
96.0898	7.45
80.0601	7.41
134.108	7.14
148.124	6.98
150.138	6.33
187.148	5.94
124.122	5.77
53.0389	5.61
276.24	5.38
68.0602	5.2
83.0852	5.1
258.23	4.84
110.105	4.78
138.136	4.7
84.0563	4.69
131.085	4.67
205.158	4.55
117.07	4.37
145.101	4.34
179.143	4.25
83.0488	4.13
201.163	3.77
162.138	3.58
159.116	3.51
190.17	3.4
203.178	3.24
229.194	3.23
231.211	3.23
191.179	3.21
78.0446	3.13
230.201	3.13
173.132	3.1
272.249	3.05
202.171	3.01
192.186	2.91
176.154	2.87
193.158	2.87
204.186	2.66
97.0643	2.65
215.18	2.64
111.115	2.62
259.24	2.5
111.08	2.41
103.054	2.24
205.193	2.24
56.0599	2.22
178.167	2.22
245.226	2.16
115.053	2.09
71.0485	2.03
51.0229	1.83
243.209	1.75
188.154	1.74
164.153	1.71
217.193	1.64
220.182	1.6
66.0458	1.58
132.091	1.57
206.164	1.56
290.26	1.45
232.215	1.37
125.096	1.36
